# The association between transcriptional regulation of macrophage differentiation and activation and genetic susceptibility to inflammatory bowel disease

**DOI:** 10.1101/2022.12.14.520373

**Authors:** Claire L O’Brien, Kim M Summers, Natalia M Martin, Dylan Carter-Cusack, Rasel Barua, Ojas VA Dixit, David A Hume, Paul Pavli

## Abstract

The abundant macrophage population of the intestinal lamina propria turns over rapidly and is replaced by blood monocytes. The differentiation and survival of resident intestinal macrophages depends upon signals from the macrophage colony-stimulating factor receptor (CSF1R). The response of human monocyte-derived macrophages (MDM) grown in macrophage colony-stimulating factor (CSF1) to bacterial lipopolysaccharide (LPS) has been proposed as a model for the differentiation and adaptation of monocytes entering the intestinal lamina propria. We hypothesized that dysregulation of this response leads to susceptibility to chronic inflammatory bowel disease (IBD). To address this hypothesis we analyzed transcriptomic variation in MDM from affected and unaffected sib pairs/trios from 22 IBD families and 6 healthy controls. There was no overall or inter-sib distinction between affected and unaffected individuals in basal gene expression or the stereotypical time course of the response to LPS. However, the basal or LPS-inducible expression of individual genes including inflammatory cytokines and many associated with IBD susceptibility in genome-wide association studies (GWAS) varied by as much as 100-fold between subjects. Extreme independent variation in the expression of pairs of HLA-associated transcripts (*HLA-B/C, HLA-A/F* and *HLA-DRB1/DRB5*) was associated with HLA genotype providing a novel explanation for the HLA association with disease susceptibility. The relationship between single nucleotide variant (SNV) genotype and gene expression at other loci was weaker and inconsistent suggesting that much of the variation arises from the integration of multiple *trans*-acting effects. For example, expression of *IL1B* at 2 hrs of LPS treatment was significantly associated with local SNV genotype and with peak expression of IL23A at 7 hrs. By contrast, there was no evidence of association between peak *IL6* mRNA at 7hrs, *IL6*-associated SNV genotype or *IL1B* at 2 hrs. Our results support the view that gene-specific dysregulation in macrophage adaptation to the intestinal milieu provides a plausible explanation for genetic susceptibility to IBD. The analysis also suggests that the molecular basis of susceptibility is unique to each individual which may contribute to variation in the precise environmental trigger, the consequent pathology and response to treatment.

**Author summary:** Cells of the innate immune system called macrophages are abundant in the wall of the gut, providing a first line of defense against potential pathogens. These cells must also avoid an inappropriate or excessive response to the abundant microbial population (the microbiome) of the intestine. We have previously proposed that genetic differences between individuals in macrophage adaptation to the unique environment of the intestine underlie genetic susceptibility to inflammatory bowel disease (IBD). In this study we developed a model of the adaptation of macrophages and used that model to identify surprisingly extreme variation in the response amongst a cohort of affected and unaffected siblings in families with IBD. The response did not distinguish affected individuals from their unaffected siblings. Our results support the view that each individual within IBD-susceptible families carries a unique set of genetic variants of large effect that together predispose to uncontrolled gut inflammation in the face of an environmental trigger.
