## Supplementary material for "The association between transcriptional regulation of macrophage differentiation and activation and genetic susceptibility to inflammatory bowel disease": table S1A

### Sheet: A. Sample metadata
Metadata for samples included in the analysis
Note 1: HD families are distinct from IBD families with the same number
Note 2: Where two members of the family are affected with different forms of IBD, AFC = Crohn's disease, AFU = ulcerative colitis
Individual ID	Family ID	Disease	Sex	Birth year	Age	Disease status
MN1AF	MN1	Crohn's	Female	1973	48	Affected
MN1UN	MN1	Healthy	Female	1977	44	Unaffected
MN5AF	MN5	Crohn's	Female	1952	69	Affected
MN5UN	MN5	Healthy	Female	1958	63	Unaffected
MN6AF	MN6	Crohn's	Male	1971	50	Affected
MN6UN	MN6	Healthy	Male	1972	49	Unaffected
MN8AF	MN8	Indeterminate colitis	Male	1984	37	Affected
MN8UN	MN8	Healthy	Female	1987	34	Unaffected
MN9AF	MN9	Crohn's	Female	1973	48	Affected
MN9UN	MN9	Healthy	Male	1974	47	Unaffected
MN11AFC	MN11	Crohn's	Female	1961	60	Affected
MN11AFU	MN11	Ulcerative Colitis	Female	1958	63	Affected
MN11UN	MN11	Healthy	Female	1956	65	Unaffected
MN12AF	MN12	Ulcerative Colitis	Female	1967	54	Affected
MN12UN	MN12	Healthy	Male	1972	49	Unaffected
MN13AF	MN13	Crohn's	Female	Not Specified		Affected
MN13UN	MN13	Healthy	Female	1984	37	Unaffected
MN14AF	MN14	Crohn's	Female	1976	45	Affected
MN14UN	MN14	Healthy	Male	1974	47	Unaffected
MN15AF	MN15	Crohn's	Female	1983	38	Affected
MN15UN	MN15	Healthy	Female	1986	35	Unaffected
MN16AF	MN16	Crohn's	Female	1978	43	Affected
MN16UN	MN16	Healthy	Female	1980	41	Unaffected
MN17AF	MN17	Ulcerative Colitis	Male	1972	49	Affected
MN17UN1	MN17	Healthy	Female	1977	44	Unaffected
MN17UN2	MN17	Healthy	Female	1975	46	Unaffected
MN18AFC	MN18	Crohn's	Male	1951	70	Affected
MN18AFU	MN18	Ulcerative Colitis	Female	1949	72	Affected
MN19AF	MN19	Ulcerative Colitis	Male	1957	64	Affected
MN19UN	MN19	Healthy				Unaffected
MN20AF	MN20	Crohn's	Male	1988	33	Affected
MN20AF	MN20	Healthy	Male	1991	30	Unaffected
MN21AF	MN21	Crohn's	Female	1984	37	Affected
MN21UNa	MN21	Healthy	Female	1987	34	Unaffected
MN21UNb	MN21	Healthy	Female	1989	32	Unaffected
MN22AF	MN22	Ulcerative Colitis	Male	1980	41	Affected
MN22UN	MN22	Healthy	Female	1988	33	Unaffected
MN23AF	MN23	Crohn's	Female	1968	53	Affected
MN23UNa	MN23	Healthy	Male	1965	56	Unaffected
MN23UNb	MN23	Healthy	Male	1961	60	Unaffected
MN24AF	MN24	Crohn's	Male	1995	26	Affected
MN24UN	MN24	Healthy	Male	1993	28	Unaffected
MN25AF1	MN25	Crohn's	Female	1967	54	Affected
MN25AF2	MN25	Crohn's	Female	1962	59	Affected
MN25UN	MN25	Healthy	Male	1968	53	Unaffected
MN26AF	MN26	Crohn's	Female	1966	55	Affected
MN26UN	MN26	Healthy	Female	1969	52	Unaffected
MN27AF	MN27	Crohn's	Male	1962	59	Affected
MN27UN1	MN27	Healthy	Female	1972	49	Unaffected
MN27UN2	MN27	Healthy	Female	1964	57	Unaffected
MN2HD	MN2HD	Healthy	Male	1974	47	Healthy, no family history
MN5HD	MN5HD	Healthy	Female	1982	39	Healthy, no family history
MN7HD	MN7HD	Healthy	Female	1972	49	Healthy, no family history
MN8HD	MN8HD	Healthy	Female	1989	32	Healthy, no family history
MN9HDa	MN9HD	Healthy	Female	1993	28	Healthy, no family history
MN9HDb	MN9HD	Healthy	Female	1990	31	Healthy, no family history
